# A single-cell atlas of the human healthy airways

**DOI:** 10.1101/2019.12.21.884759

**Authors:** Marie Deprez, Laure-Emmanuelle Zaragosi, Marin Truchi, Sandra Ruiz Garcia, Marie-Jeanne Arguel, Kevin Lebrigand, Agnès Paquet, Dana Pee’r, Charles-Hugo Marquette, Sylvie Leroy, Pascal Barbry

## Abstract

**Rationale:** The respiratory tract constitutes an elaborated line of defense based on a unique cellular ecosystem. Single-cell profiling methods enable the investigation of cell population distributions and transcriptional changes along the airways.

**Methods:** We have explored cellular heterogeneity of the human airway epithelium in 10 healthy living volunteers by single-cell RNA profiling. 77,969 cells were collected by bronchoscopy at 35 distinct locations, from the nose to the 12^th^ division of the airway tree.

**Results:** The resulting atlas is composed of a high percentage of epithelial cells (89.1%), but also immune (6.2%) and stromal (4.7%) cells with peculiar cellular proportions in different sites of the airways. It reveals differential gene expression between identical cell types (suprabasal, secretory, and multiciliated cells) from the nose (*MUC4*, *PI3*, *SIX3*) and tracheobronchial (*SCGB1A1*, *TFF3*) airways. By contrast, cell-type specific gene expression was stable across all tracheobronchial samples. Our atlas improves the description of ionocytes, pulmonary neuro-endocrine (PNEC) and brush cells, which are likely derived from a common population of precursor cells. We also report a population of *KRT13* positive cells with a high percentage of dividing cells which are reminiscent of “hillock” cells previously described in mouse.

**Conclusions:** Robust characterization of this unprecedented large single-cell cohort establishes an important resource for future investigations. The precise description of the continuum existing from nasal epithelium to successive divisions of lung airways and the stable gene expression profile of these regions better defines conditions under which relevant tracheobronchial proxies of human respiratory diseases can be developed.
