## Supplemental Table 1 for "A single-cell atlas of the human healthy airways"

### Sheet: E1. Sample Information
SUPPLEMENTARY TABLE E1: Sample Information
	Sample Information							Donor Information		Sample processing					Sequencing
Sample name	Donor	Level	Position	Side	Method	Sample description	Organ part	Sex	Age (years)	Cell size (µm)	Percent cell viability	Percent Necrotic cells	Total estimated cell count	Enrichment protocol	Sample name	Number of Reads	Valid Barcodes	Reads Mapped Confidently to Transcriptome	Reads Mapped Confidently to Exonic Regions	Reads Mapped Confidently to Intronic Regions	Reads Mapped Confidently to Intergenic Regions	Sequencing Saturation	Q30 Bases in Barcode	Q30 Bases in RNA Read	Q30 Bases in Sample Index	Q30 Bases in UMI	Estimated Number of Cells	Fraction Reads in Cells	Mean Reads per Cell	Median Genes per Cell	Total Genes Detected	Median UMI Counts per Cell
D322_BIOP_NAS1	D322	Inferior turbinate		right	Biopsy	Nasal biopsy (right nostril)	biopsy of nose|NCIT:C51626; nasal cavity respiratory epithelium|UBERON_0005385; inferior nasal concha|UBERON_0005922	female	30	14.9	93	7	110547		D322_BIOP_NAS1	226942320	96.4%	60.4%	63.6%	11.6%	2.8%	75.4%	94.9%	72.1%	89.2%	94.4%	1797	53.2%	126289	1834	19964	8041
D339_BIOP_NAS1	D339	Inferior turbinate		right	Biopsy	Nasal biopsy (right nostril)	biopsy of nose|NCIT:C51626; nasal cavity respiratory epithelium|UBERON_0005385; inferior nasal concha|UBERON_0005922	male	29	12.96	94	6	40288		D339_BIOP_NAS1	259119163	97.4%	58.9%	61.1%	9.1%	2.2%	77.9%	96.2%	80.0%	91.5%	95.8%	1917	73.9%	135169	2349	21163	9625
D344_BIOP_NAS1	D344	Inferior turbinate		right	Biopsy	Nasal biopsy (right nostril)	biopsy of nose|NCIT:C51626; nasal cavity respiratory epithelium|UBERON_0005385; inferior nasal concha|UBERON_0005922	female	26	13.47	97	3	26570		D344_BIOP_NAS1	321757775	97.9%	79.4%	81.7%	5.6%	1.5%	82.1%	96.9%	88.5%	96.8%	96.5%	2121	72.7%	151700	1930	20128	9723
D353_BRUS_NAS1	D353	Inferior turbinate		left	Brushing	Nasal brushing (left nostril)	brush biopsy of nose epithelium; nasal cavity respiratory epithelium|UBERON_0005385; inferior nasal concha|UBERON_0005922	female	30	13.51	94	6	94608	RBC_lysis	D353_BRUS_NAS1	639870620	97.7%	40.7%	42.5%	17.9%	4.3%	75.2%	96.5%	85.4%	96.5%	96.0%	5154	86.2%	124150	3168	23711	10386
D363_BRUS_NAS1	D363	Inferior turbinate		##	Brushing	Nasal brushing	brush biopsy of nose epithelium; nasal cavity respiratory epithelium|UBERON_0005385; inferior nasal concha|UBERON_0005922	female	24	9.55	94	6	59321	RBC_lysis	D363_BRUS_NAS1	251549574	97.8%	53.6%	55.9%	19.8%	4.7%	66.5%	96.8%	87.5%	96.4%	96.2%	3505	73.1%	71768	2862	21971	9002
D367_BRUS_NAS1	D367	Inferior turbinate		left	Brushing	Nasal brushing (left nostril)	brush biopsy of nose epithelium; nasal cavity respiratory epithelium|UBERON_0005385; inferior nasal concha|UBERON_0005922	male	27	12.24	98	2	59345		D367_BRUS_NAS1	255823373	97.5%	51.8%	54.2%	20.9%	4.3%	69.5%	95.6%	86.1%	95.6%	94.8%	2596	59.7%	98545	3043	21789	9184
D372_BRUS_NAS1	D372	Inferior turbinate		right	Brushing	Nasal brushing (right nostril)	brush biopsy of nose epithelium; nasal cavity respiratory epithelium|UBERON_0005385; inferior nasal concha|UBERON_0005922	female	35	11.29	93	7	4555.4	RBC_lysis	D372_BRUS_NAS1	229129424	97.9%	63.9%	66.1%	18.6%	4.5%	71.4%	96.5%	89.4%	96.5%	95.8%	2336	83.4%	98086	3429	21625	13692
D322_BIOP_PRO1	D322	Trachea	anterior carina	NA	Biopsy	Proximal biopsy (main carina)	carina of trachea|UBERON:0006679; epithelium of trachea|UBERON:0001901	female	30	9.46	91	9	28723		D322_BIOP_PRO1	206944772	96.4%	58.1%	60.5%	13.6%	4.0%	86.3%	94.4%	68.5%	88.7%	93.8%	2035	66.4%	101692	1041	20118	3435
D339_BIOP_PRO1	D339	Trachea	anterior carina	NA	Biopsy	Proximal biopsy (main carina)	biopsy of trachea|NCIT:C51631; carina of trachea|UBERON:0006679; epithelium of trachea|UBERON:0001901	male	29	9.97	95	5	11630		D339_BIOP_PRO1	106177478	97.5%	67.2%	69.5%	9.3%	3.1%	85.7%	97.2%	74.7%	91.8%	97.1%	762	72.4%	139340	1569	18649	6276
D363_BIOP_PRO1	D363	Trachea	anterior carina	NA	Biopsy	Proximal biopsy (main carina)	biopsy of trachea|NCIT:C51631; carina of trachea|UBERON:0006679; epithelium of trachea|UBERON:0001901	female	24	NA	95	5	9840		D363_BIOP_PRO1	59831762	98.0%	65.9%	68.6%	13.6%	3.1%	82.9%	96.3%	87.0%	95.9%	95.5%	1531	84.8%	39080	1174	18976	2936
D367_BIOP_PRO1	D367	Trachea	anterior carina	NA	Biopsy	Proximal biopsy (main carina)	biopsy of trachea|NCIT:C51631; carina of trachea|UBERON:0006679; epithelium of trachea|UBERON:0001901	male	27	13.11	98	2	44375		D367_BIOP_PRO1	280937875	97.8%	60.1%	62.5%	15.8%	3.2%	80.5%	96.0%	87.4%	95.6%	95.2%	3180	81.2%	88345	1994	21805	6396
D372_BIOP_PRO1	D372	Trachea	anterior carina	NA	Biopsy	Proximal biopsy (main carina)	biopsy of trachea|NCIT:C51631; carina of trachea|UBERON:0006679; epithelium of trachea|UBERON:0001901	female	35	11.47	96	4	72930		D372_BIOP_PRO1	247640042	97.9%	70.2%	72.6%	14.0%	3.5%	73.3%	96.5%	90.0%	96.7%	95.7%	4585	87.1%	54010	2084	21981	7316
D344_BIOP_PRO1	D344	Trachea	posterior carina	NA	Biopsy	Proximal biopsy (main carina)	biopsy of trachea|NCIT:C51631; carina of trachea|UBERON:0006679; epithelium of trachea|UBERON:0001901	female	26	6.25	89	11	4548		D344_BIOP_PRO1	105819097	98.0%	78.6%	80.6%	5.5%	1.5%	95.5%	96.7%	87.0%	96.2%	96.2%	313	75.4%	338080	1226	15500	5279
D353_BIOP_PRO1	D353	Trachea	posterior carina	NA	Biopsy	Proximal biopsy (main carina)	biopsy of trachea|NCIT:C51631; carina of trachea|UBERON:0006679; epithelium of trachea|UBERON:0001901	female	30	10.36	97	3	14633		D353_BIOP_PRO1	219997660	98.0%	54.9%	57.0%	9.9%	2.7%	88.5%	97.3%	85.2%	96.7%	96.8%	4234	84.2%	51959	887	20270	2026
D326_BIOP_PRO1	D326	Trachea	posterior carina	NA	Biopsy	Proximal biopsy (main carina)	biopsy of trachea|NCIT:C51631; carina of trachea|UBERON:0006679; epithelium of trachea|UBERON:0001901	male	31	12.6	94	6	22186	RBC_lysis	D326_BIOP_PRO1	334175994	96.1%	53.5%	55.8%	16.3%	4.1%	79.6%	96.0%	72.6%	89.8%	95.5%	2941	80.9%	113626	2280	22614	7969
D354_BIOP_PRO1	D354	Trachea	posterior carina	NA	Biopsy	Proximal biopsy (main carina)	biopsy of trachea|NCIT:C51631; carina of trachea|UBERON:0006679; epithelium of trachea|UBERON:0001901	male	33	8.52	93	7	19152		D354_BIOP_PRO1	193797471	98.1%	71.7%	73.6%	5.9%	1.7%	86.5%	96.2%	87.0%	95.0%	95.7%	1877	71.8%	103248	1261	19366	5048
D367_BIOP_INT1	D367	Intermediate Bronchi	lower	left	Biopsy	Intermediate biopsy (B7+8L)	bronchial biopsy|NCIT:C51782; lower lobe of left lung|UBERON_0008953; epithelium of segmental bronchus|UBERON_0002341; left medial basal / anterior segment	male	27	12.38	96	4	10496		D367_BIOP_INT1	218049919	97.9%	63.3%	65.9%	13.4%	2.8%	87.5%	95.9%	86.6%	95.6%	95.0%	2310	80.4%	94393	1430	20294	3892
D372_BIOP_INT1	D372	Intermediate Bronchi	lower	left	Biopsy	Intermediate biopsy (B10L)	bronchial biopsy|NCIT:C51782; lower lobe of left lung|UBERON_0008953; epithelium of segmental bronchus|UBERON_0002341; left posterior basal segment	female	35	12.09	98	2	4059		D372_BIOP_INT1	64578681	98.0%	71.5%	74.0%	11.3%	3.3%	83.0%	96.8%	89.1%	95.9%	96.1%	1255	81.4%	51457	1372	18987	3692
D322_BIOP_INT1	D322	Intermediate Bronchi	lower	right	Biopsy	Intermediate biopsy (B9R)	bronchial biopsy|NCIT:C51782; lower lobe of right lung|UBERON_0002171; epithelium of segmental bronchus|UBERON_0002341; right lateral basal segment|FMA:7363	female	30	7.19	91	9	13374		D322_BIOP_INT1	238670493	96.7%	59.2%	61.9%	14.6%	3.2%	93.7%	94.3%	68.3%	88.6%	93.6%	1923	84.6%	124113	923	19879	2039
D363_BIOP_INT2	D363	Intermediate Bronchi	lower	right	Biopsy	Intermediate biopsy (B9R)	bronchial biopsy|NCIT:C51782; right lung caudal lobe segmental bronchus|UBERON_0005679; epithelium of segmental bronchus|UBERON_0002341; right lateral basal segment	female	24	9.55	100	0	4072		D363_BIOP_INT2	50477838	98.0%	66.8%	69.5%	12.2%	3.3%	77.0%	96.4%	87.3%	95.7%	95.6%	1290	76.7%	39130	1318	18928	3658
D372_BIOP_INT2	D372	Intermediate Bronchi	lower	right	Biopsy	Intermediate biopsy (B8R)	bronchial biopsy|NCIT:C51782; lower lobe of right lung|UBERON_0002171; epithelium of segmental bronchus|UBERON_0002341; right anterior segment	female	35	12.69	98	2	14152		D372_BIOP_INT2	316741327	98.0%	74.4%	76.9%	11.4%	2.9%	88.9%	96.9%	90.4%	96.7%	96.1%	4003	85.9%	79125	1553	21388	4346
D326_BIOP_INT1	D326	Intermediate Bronchi	upper	left	Biopsy	Intermediate biopsy (B3L)	bronchial biopsy|NCIT:C51782; upper lobe of left lung|UBERON_0008952; epithelium of segmental bronchus|UBERON_0002341; left anterior segment	male	31	8.02	88	12	7273	RBC_lysis	D326_BIOP_INT1	128549037	96.4%	41.6%	43.6%	17.7%	4.4%	79.9%	95.2%	53.1%	81.9%	95.0%	1248	78.6%	103004	1951	20855	5510
D339_BIOP_INT1	D339	Intermediate Bronchi	upper	left	Biopsy	Intermediate biopsy (B1+2L)	bronchial biopsy|NCIT:C51782; upper lobe of left lung|UBERON_0008952; epithelium of segmental bronchus|UBERON_0002341; left apicoposterior segment	male	29	10.47	99	1	17313		D339_BIOP_INT1	167546231	97.2%	61.5%	64.2%	14.8%	4.0%	76.8%	97.3%	76.1%	92.1%	97.2%	3348	79.1%	50043	1453	21260	4109
D354_BIOP_INT2	D354	Intermediate Bronchi	upper	left	Biopsy	Intermediate biopsy (B1+2L)	bronchial biopsy|NCIT:C51782; upper lobe of left lung|UBERON_0008952; epithelium of segmental bronchus|UBERON_0002341; left apicoposterior segment	male	33	8.63	95	5	13954		D354_BIOP_INT2	332206986	98.0%	66.5%	69.0%	10.5%	2.8%	92.3%	96.3%	86.9%	96.4%	95.7%	2775	73.1%	119714	1140	20904	2931
D344_BIOP_INT1	D344	Intermediate Bronchi	upper	right	Biopsy	Intermediate biopsy (B3R)	bronchial biopsy|NCIT:C51782; upper lobe of right lung|UBERON_0002170; epithelium of segmental bronchus|UBERON_0002341; right anterior segment	female	26	9.29	94	6	3889		D344_BIOP_INT1	122520348	97.3%	67.0%	69.8%	12.6%	4.1%	95.4%	96.6%	88.2%	96.2%	96.1%	1051	71.1%	116575	821	18240	1573
D353_BIOP_INT2	D353	Intermediate Bronchi	upper	right	Biopsy	Intermediate biopsy (B2R)	bronchial biopsy|NCIT:C51782; lower lobe of right lung|UBERON_0002171; epithelium of segmental bronchus|UBERON_0002341; right posterior segment	female	30	7.92	97	3	11138		D353_BIOP_INT2	109774728	98.0%	58.2%	60.3%	9.5%	2.7%	88.5%	97.3%	85.1%	96.8%	96.9%	2291	71.4%	47915	767	18719	1612
D367_BRUS_DIS1	D367	Distal Bronchi	lower	left	Brushing	Distal brushing (B10L)	bronchial brush biopsy|EFO:0009125; left lung respiratory bronchiole|UBERON_0003543; epithelium of bronchiole|UBERON_0002051; left posterior basal segment	male	27	8.85	99	1	57120		D367_BRUS_DIS1	264479750	97.9%	61.2%	63.5%	12.2%	4.0%	76.1%	95.5%	84.7%	94.6%	94.8%	2192	49.9%	120656	2088	20947	6764
D337_BRUS_DIS1	D337	Distal Bronchi	lower	right	Brushing	Distal brushing (B10R)	bronchial brush biopsy|EFO:0009125;right lung respiratory bronchiole|UBERON_0003542; epithelium of bronchiole|UBERON_0002051; right posterior basal segment	female	35	12.57	96	4	27039	RBC_lysis	D337_BRUS_DIS1	256338886	96.1%	55.0%	57.3%	15.6%	4.9%	81.9%	96.6%	81.9%	93.7%	96.1%	1428	52.1%	179509	2021	20775	5354
D339_BRUS_DIS1	D339	Distal Bronchi	lower	right	Brushing	Distal brushing (B7R)	bronchial brush biopsy|EFO:0009125; right lung respiratory bronchiole|UBERON_0003542; epithelium of bronchiole|UBERON_0002051; right medial basal segment	male	29	7.12	96	4	58157	RBC_lysis	D339_BRUS_DIS1	135291151	97.1%	54.6%	57.2%	16.1%	4.1%	87.7%	97.1%	75.1%	91.3%	97.0%	1382	57.6%	97895	988	19636	2332
D344_BRUS_DIS1	D344	Distal Bronchi	lower	right	Brushing	Distal brushing(B7R)	bronchial brush biopsy|EFO:0009125; right lung respiratory bronchiole|UBERON_0003542; epithelium of bronchiole|UBERON_0002051; right medial basal segment	female	26	10.24	95	5	72787	RBC_lysis	D344_BRUS_DIS1	377622456	97.0%	53.9%	56.7%	20.1%	4.1%	76.7%	96.5%	87.9%	96.5%	96.1%	2817	55.8%	134051	2108	22406	7163
D353_BRUS_DIS1	D353	Distal Bronchi	middle	right	Brushing	Distal brushing (B6R)	bronchial brush biopsy|EFO:0009125; right lung respiratory bronchiole|UBERON_0003542; epithelium of bronchiole|UBERON_0002051; right superior segment	female	30	6.12	91	9	62400		D353_BRUS_DIS1	174886660	98.0%	53.2%	55.0%	11.3%	3.6%	68.6%	97.2%	86.2%	96.7%	96.8%	4741	70.2%	36888	1289	20902	3267
D363_BRUS_DIS1	D363	Distal Bronchi	middle	right	Brushing	Distal brushing (B5R)	bronchial brush biopsy|EFO:0009125; right lung respiratory bronchiole|UBERON_0003542; epithelium of bronchiole|UBERON_0002051; right medial segment	female	24	9.55	98	2	56098		D363_BRUS_DIS1	220417814	98.1%	62.3%	64.4%	10.9%	2.8%	82.0%	96.7%	86.6%	96.0%	96.1%	1636	73.7%	134729	2148	20248	8767
D326_BRUS_DIS1	D326	Distal Bronchi	upper	left	Brushing	Distal brushing (B6L)	bronchial brush biopsy|EFO:0009125; left lung respiratory bronchiole|UBERON_0003543; epithelium of bronchiole|UBERON_0002051; left superior segment	male	31	7.02	90	10	23650		D326_BRUS_DIS1	69917185	96.5%	50.8%	52.8%	10.5%	3.8%	81.1%	94.9%	46.0%	79.4%	94.8%	1250	74.1%	55933	1078	19315	2806
D372_BRUS_DIS1	D372	Distal Bronchi	upper	left	Brushing	Distal brushing (B4L)	bronchial brush biopsy|EFO:0009125; left lung respiratory bronchiole|UBERON_0003543; epithelium of bronchiole|UBERON_0002051; left superior lingular segment	female	35	9.75	100	0	12485	RBC_lysis	D372_BRUS_DIS1	162169304	97.9%	67.1%	69.6%	14.0%	5.4%	74.7%	96.6%	90.1%	96.3%	96.0%	1755	56.1%	92404	2381	20816	6890
D354_BRUS_DIS1	D354	Distal Bronchi	upper	right	Brushing	Distal brushing (B2R)	bronchial brush biopsy|EFO:0009125; right lung respiratory bronchiole|UBERON_0003542; epithelium of bronchiole|UBERON_0002051; right posterior segment	male	33	7.79	80	20	43594	RBC_lysis	D354_BRUS_DIS1	292011306	97.9%	59.7%	62.1%	15.2%	4.4%	74.3%	96.5%	87.3%	95.5%	95.9%	2674	60.7%	109203	2219	21996	7809
