## Supplemental Table 2 for "A single-cell atlas of the human healthy airways"

### Sheet: E2 Nb_cell_sample_celltype
SUPPLEMENTARY TABLE E2: Number of cells per sample per cell type
Level	Position	Side	Sample	Cycling	Basal	Suprabasal	Suprabasal N	Secretory	Secretory N	Deuterosomal	Multiciliated	Multiciliated N	AT1	AT2	Serous	Mucous	Ionocyte	PNEC	Tuft/Brush	Immature	Multiciliating Goblet	Endothelial	Fibroblast	Smooth muscle	Pericyte	LT/NK	Macrophage	Mast cells	Monocyte	B cells	Dendritic	Plasma cells
Nasal inferior turbinate		right	D322_Biop_Nas1	0	332	0	1193	1	25	0	0	0	0	0	96	7	0	0	0	2	0	78	0	0	1	0	0	0	0	0	6	0
		right	D339_Biop_Nas1	113	162	1	572	1	339	2	0	26	0	0	487	130	0	0	0	5	1	25	0	0	0	0	0	0	0	0	4	2
		right	D344_Biop_Nas1	36	130	19	428	24	131	1	6	58	0	0	1125	55	0	0	0	2	0	31	0	0	0	0	0	0	0	0	1	0
		left	D353_Brus_Nas1	50	44	2	766	18	3239	38	71	491	0	0	0	0	7	0	1	0	14	0	1	0	0	35	0	0	49	4	17	0
		NA	D363_Brus_Nas1	13	6	0	459	6	2489	10	7	139	0	0	0	0	2	0	0	0	4	0	0	0	0	42	0	0	0	1	7	0
		left	D367_Brus_Nas1	26	25	0	415	8	1410	26	17	225	0	0	3	0	7	0	0	1	2	0	1	0	0	108	0	0	0	3	4	0
		right	D372_Brus_Nas1	29	27	5	650	19	1320	9	36	80	0	0	3	2	11	0	0	3	2	0	0	0	0	23	0	0	7	2	2	0
Trachea	anterior carina	NA	D322_Biop_Pro1	24	1188	277	1	43	18	2	7	0	0	0	48	24	0	0	0	1	0	181	21	6	37	11	0	4	0	0	16	15
		NA	D339_Biop_Pro1	7	185	72	2	29	4	1	24	19	0	0	320	35	0	0	0	1	0	17	2	0	2	1	0	0	0	0	6	8
		NA	D363_Biop_Pro1	10	935	287	3	54	2	0	44	2	0	0	0	0	1	0	0	0	0	99	13	17	8	4	11	0	5	0	1	1
		NA	D367_Biop_Pro1	87	1774	494	28	326	33	4	105	14	0	0	37	6	0	1	0	4	2	93	8	0	0	14	0	5	0	1	26	3
		NA	D372_Biop_Pro1	84	3067	608	1	124	12	12	169	3	0	0	0	7	3	6	0	0	2	103	60	0	4	13	0	7	0	3	40	19
	posterior carina	NA	D344_Biop_Pro1	0	46	17	0	0	0	0	0	0	0	0	146	51	0	0	0	0	0	33	0	0	0	0	0	0	0	0	3	0
		NA	D353_Biop_Pro1	14	2431	697	2	227	5	4	508	4	0	0	17	3	2	2	0	4	1	45	1	0	0	3	6	7	0	0	29	2
		NA	D326_Biop_Pro1	19	1557	641	1	155	14	2	189	1	0	0	19	9	6	11	0	8	1	132	7	2	2	45	0	0	1	2	29	11
		NA	D354_Biop_Pro1	22	541	200	1	63	4	3	41	1	0	0	731	101	1	0	0	1	0	57	2	2	0	0	1	0	0	0	6	0
Intermediate Bronchi	lower	left	D367_Biop_Int1	12	1149	421	0	414	3	3	143	3	0	0	0	1	1	1	1	4	0	39	5	0	4	1	2	0	0	1	14	1
			D372_Biop_Int1	4	723	139	0	59	3	1	91	0	0	0	0	1	0	0	0	0	0	138	35	2	7	16	3	4	0	0	4	0
		right	D322_Biop_Int1	28	1006	290	0	76	2	1	5	1	0	0	4	0	0	0	0	0	0	271	45	3	82	9	1	2	0	0	7	0
			D363_Biop_Int2	14	681	266	0	74	7	2	130	13	0	0	0	0	4	0	0	2	0	34	9	0	3	2	16	0	1	0	4	4
			D372_Biop_Int2	73	2126	516	1	61	27	9	73	1	0	0	35	62	10	1	2	1	1	508	80	94	55	16	0	25	0	0	25	3
	upper	left	D326_Biop_Int1	11	708	209	0	50	8	1	19	0	0	0	4	1	0	1	0	0	0	104	13	22	16	30	0	3	0	0	14	2
			D339_Biop_Int1	0	1314	1005	150	156	39	3	81	3	0	0	6	2	3	1	0	8	0	372	12	6	7	4	0	3	1	1	23	43
			D354_Biop_Int2	19	1380	502	0	285	7	13	309	4	0	0	25	3	1	1	0	2	1	46	3	16	2	0	0	3	0	0	28	0
		right	D344_Biop_Int1	12	413	116	0	17	2	2	22	0	0	0	15	2	0	2	0	0	0	230	32	46	37	3	0	6	1	1	27	7
			D353_Biop_Int2	29	1406	260	2	100	16	7	160	1	0	0	0	0	2	1	0	0	0	78	26	40	8	4	2	3	0	0	11	0
Distal Bronchi	lower	left	D367_Brus_Dis1	1	57	122	1	879	32	11	530	120	0	0	0	0	0	0	1	1	13	0	0	0	0	83	106	21	6	0	2	0
		right	D337_Brus_Dis1	0	8	12	0	286	4	6	773	14	0	0	0	0	2	0	1	0	1	0	0	0	0	44	195	5	10	8	9	0
			D339_Brus_Dis1	0	2	8	3	177	6	11	198	63	0	0	0	0	1	1	4	0	0	0	0	0	0	234	335	15	203	12	28	0
			D344_Brus_Dis1	3	20	90	1	1288	15	19	860	43	10	11	0	0	2	0	0	1	1	8	0	0	0	60	137	4	73	22	35	2
	middle	right	D353_Brus_Dis1	28	68	434	2	1646	123	51	1665	21	0	0	0	0	16	0	2	6	0	0	0	0	0	20	288	3	27	12	9	1
			D363_Brus_Dis1	0	18	30	0	111	9	3	103	18	0	0	0	0	2	0	0	0	1	0	0	0	0	27	1171	1	97	3	7	0
	upper	left	D326_Brus_Dis1	4	308	203	1	195	10	2	120	1	0	0	0	0	16	0	0	4	0	0	0	0	0	23	46	17	148	3	2	0
			D372_Brus_Dis1	3	46	105	10	374	12	5	889	38	0	0	0	2	8	0	1	1	6	0	0	0	0	38	91	11	10	3	16	1
		right	D354_Brus_Dis1	4	131	274	6	958	21	19	912	34	0	0	0	0	9	0	0	1	1	0	0	0	0	57	6	26	3	6	10	0
